# Habitat determines convergent evolution of cephalic horns in vipers

**DOI:** 10.1101/2021.10.24.465115

**Authors:** Theo Busschau, Stephane Boissinot

## Abstract

Phenotypic convergence of traits in similar environments can provide insights into the evolutionary processes shaping trait evolution. Among squamate reptiles, horn-like cephalic appendages have evolved under various selective pressures, including selection for defence, crypsis or sexual selection. Yet, among snakes, particularly vipers, the functional and evolutionary significance of horns are unknown. We used a comparative phylogenetic approach with habitat and diet data on 263 viper taxa to shed light on the selective pressures underlying horn evolution in vipers. We detected significant correlations with habitat but not diet. The relative positions of horns are ecologically divergent in that supranasal horns are positively correlated with terrestrial forest habitats while supraocular horns are negatively correlated with terrestrial forest habitats and associated with arboreal or sparsely vegetated habitats. Multiple independent origins of supranasal or supraocular horns in similar habitats provide evidence of adaptive convergence. Comparisons with other snake lineages suggest that cephalic appendages may have evolved under selection for crypsis in ambush foraging snakes.
