## Supplementary material for "Habitat determines convergent evolution of cephalic horns in vipers": Table S1

### Sheet: Sheet1
Table S1. Best-fit continuous-time markov models ranked by AIC weights (AICw)
Multistate horns
transition_model	logLik	AIC	AICw
ER	-105.42	212.84	0.604806
ARD	-101.516	215.031	0.202169
SYM	-104.562	215.124	0.193025
Multistate characters
transition_model	logLik	AIC	AICw
SYM	-136.266	284.532	0.532573
ER	-141.807	285.613	0.310184
ARD	-131.486	286.972	0.157243
Multistate ocular
transition_model	logLik	AIC	AICw
ARD_ordered	-93.8219	197.644	0.751393
ARD	-94.0662	200.132	0.216507
SYM_ordered	-100.564	205.129	0.0178074
SYM	-100.214	206.429	0.00929577
ER	-102.835	207.67	0.00499647
ER_ordered	-118.466	238.931	8.13587e-10
Multistate nasal
transition_model	logLik	AIC	AICw
SYM_ordered	-87.0912	178.182	0.687274
SYM	-87.0912	180.182	0.252834
ARD_ordered	-86.8494	183.699	0.0435759
ARD	-86.8494	185.699	0.0160308
ER_ordered	-95.9727	193.945	0.000259567
ER	-98.2622	198.524	2.62968e-05
