## Supplementary material for "Habitat determines convergent evolution of cephalic horns in vipers": Table S2

### Sheet: Sheet1
Tables S2. fitPagel results on correlated models of evolution between diet classes and cephalic characters within the Viperidae. Showing p-values and FDR corrected p-values for independent models of evolution based on the likelihood ratio test for the various datasets.
Horns									Characters
Habitat	independent.logL	dependent.logL	independent.AIC	dependent.AIC	lik.ratio	P	fdr.cor.P		Habitat	independent.logL	dependent.logL	independent.AIC	dependent.AIC	lik.ratio	P	fdr.cor.P
mammal	-150.411	-149.829	308.821	311.658	1.16338	0.558954	0.79713		mammal	-159.869	-158.576	327.738	329.152	2.58581	0.274472	0.457453
reptile	-176.216	-173.717	360.432	359.435	4.99774	0.082178	0.41089		reptile	-185.674	-183.529	379.349	379.059	4.29008	0.117063	0.292658
amphibian	-207.846	-207.396	423.691	426.791	0.899762	0.637704	0.79713		amphibian	-217.304	-212.944	442.608	437.888	8.7193	0.0127829	0.0639143
bird	-231.467	-230.713	470.934	473.426	1.50777	0.470536	0.79713		bird	-240.925	-240.822	489.851	493.645	0.206078	0.902092	0.902092
invertebrate	-196.055	-196.022	400.111	404.043	0.0678569	0.966641	0.966641		invertebrate	-205.514	-205.351	419.027	422.702	0.324955	0.850035	0.902092
Ocular Horns									Ocular Characters
Habitat	independent.logL	dependent.logL	independent.AIC	dependent.AIC	lik.ratio	P	fdr.cor.P		Habitat	independent.logL	dependent.logL	independent.AIC	dependent.AIC	lik.ratio	P	fdr.cor.P
mammal	-122.848	-122.848	253.695	257.695	0	1	1		mammal	-136.296	-136.296	280.591	284.591	3.86167e-08	1	1
reptile	-150.816	-149.22	309.632	310.44	3.19174	0.202732	0.50683		reptile	-165.716	-163.397	339.433	338.794	4.63847	0.0983489	0.245872
amphibian	-182.445	-180.005	372.891	372.01	4.88088	0.0871227	0.435614		amphibian	-197.346	-194.674	402.691	401.349	5.34275	0.0691569	0.245872
bird	-206.067	-206.041	420.134	424.082	0.0521447	0.974265	1		bird	-220.967	-220.87	449.935	453.741	0.193934	0.907586	1
invertebrate	-170.655	-170.106	349.311	352.212	1.09881	0.577292	0.962154		invertebrate	-185.556	-184.842	379.111	381.684	1.42739	0.489832	0.816386
Nasal Horns									Nasal Characters
Habitat	independent.logL	dependent.logL	independent.AIC	dependent.AIC	lik.ratio	P	fdr.cor.P		Habitat	independent.logL	dependent.logL	independent.AIC	dependent.AIC	lik.ratio	P	fdr.cor.P
mammal	-115.508	-115.481	239.015	242.962	0.052779	0.973956	0.973956		mammal	-127.194	-127.172	262.387	266.345	0.042384	0.979031	0.989408
reptile	-141.313	-140.573	290.626	293.146	1.48016	0.477077	0.973956		reptile	-152.999	-152.985	313.998	317.969	0.0287372	0.985734	0.989408
amphibian	-172.942	-171.421	353.885	354.842	3.04331	0.218351	0.973956		amphibian	-184.628	-181.848	377.257	375.697	5.55988	0.0620424	0.310212
bird	-196.564	-196.51	401.128	405.02	0.107897	0.947481	0.973956		bird	-208.25	-208.239	424.5	428.479	0.0212973	0.989408	0.989408
invertebrate	-161.152	-160.803	330.305	333.607	0.697947	0.705412	0.973956		invertebrate	-172.838	-171.755	353.677	355.51	2.16616	0.33855	0.846376
