## Supplementary material for "Habitat determines convergent evolution of cephalic horns in vipers": Table S3

### Sheet: Sheet1
Table S3. Phylogenitic signal estimated using D statistics. Showing probability of D equal to 1 and probability of D equal to 0.
Dataset	Estimated D	P, D=1 (No phylogenetic structure)	P, D=0 (Brownian phylogenetic structure)
Horns	0.333236	<0,0001	0.0955
Ocular horns	0.156796	<0,0001	0.339
Nasal horns	0.179535	0.0001	0.3512
Characters	-0.0550952	<0,0001	0.6328
Ocular characters	0.0837073	<0,0001	0.4164
Nasal characters	-0.2535	<0,0001	0.8262
