## Supplementary material for "Habitat determines convergent evolution of cephalic horns in vipers": Table S4

### Sheet: S4A HORNS
Tables S4A. fitPagel results on correlated models of evolution between habitat and horns within the Viperidae. Showing p-values and FDR corrected p-values for independent models of evolution based on the likelihood ratio test for the various datasets. Corrected p-values < 0.05 shown in bold.
Horns										Horns exluding arboreal taxa
Habitat	independent.logL	dependent.logL	independent.AIC	dependent.AIC	lik.ratio	P	fdr.P			Habitat	independent.logL	dependent.logL	independent.AIC	dependent.AIC	lik.ratio	P	fdr.P
forest	-205.003	-204.306	418.006	420.613	1.39338	0.498231	0.636489			ter.forest	-172.099	-171.063	352.197	354.126	2.07096	0.355055	0.673037
ter.forest	-235.961	-235.246	479.923	482.492	1.43136	0.488859	0.636489			savanna	-152.499	-152.418	312.998	316.836	0.162286	0.922062	0.922062
arboreal	-156.724	-155.921	321.448	323.842	1.60603	0.447977	0.636489			shrubland	-178.981	-178.775	365.962	369.55	0.412466	0.813644	0.922062
savanna	-189.029	-188.955	386.058	389.91	0.147776	0.928776	0.928776			grassland	-181.803	-181.251	371.606	374.502	1.10365	0.575899	0.767865
shrubland	-239.564	-239.041	487.127	490.083	1.04413	0.593294	0.659215			sandy	-138.907	-136.236	285.814	284.473	5.34094	0.0692198	0.553759
grassland	-229.415	-228.505	466.829	469.011	1.81803	0.402921	0.636489			rocky	-174.662	-173.682	357.324	359.365	1.95891	0.375517	0.673037
sandy	-165.964	-163.675	339.928	339.35	4.57841	0.101347	0.636489			desert	-142.74	-141.875	293.481	295.749	1.73192	0.420648	0.673037
rocky	-228.781	-227.99	465.562	467.98	1.58249	0.45328	0.636489			water.assoc	-171.189	-169.978	350.378	351.956	2.42164	0.297953	0.673037
desert	-167.436	-166.761	342.872	345.522	1.34986	0.509191	0.636489
water.assoc	-167.436	-239.474	490.848	490.949	3.89899	0.142346	0.636489
Ocular Horns										Ocular Horns excluding arboreal taxa
Habitat	independent.logL	dependent.logL	independent.AIC	dependent.AIC	lik.ratio	P	fdr.P			Habitat	independent.logL	dependent.logL	independent.AIC	dependent.AIC	lik.ratio	P	fdr.P
forest	-178.118	-175.672	364.236	363.344	4.89264	0.0866119	0.21653			ter.forest	-144.187	-136.615	296.375	285.23	15.1446	0.000514518	0.00411615
ter.forest	-209.076	-200.378	426.153	412.756	17.3974	0.000166802	0.00166802			savanna	-124.588	-124.194	257.175	260.389	0.786492	0.674863	0.771272
arboreal	-129.839	-128.588	267.678	269.176	2.50213	0.2862	0.35775			shrubland	-151.07	-145.66	310.14	303.319	10.8202	0.00447119	0.0119232
savanna	-162.144	-161.999	332.288	335.998	0.290703	0.864718	0.864718			grassland	-153.892	-152.36	315.783	316.72	3.06295	0.216216	0.288289
shrubland	-211.917	-210.836	431.834	433.672	2.16168	0.33931	0.377011			sandy	-110.996	-108.243	229.991	228.485	5.50579	0.063743	0.101989
grassland	-202.53	-199.641	413.059	411.281	5.77793	0.0556337	0.21653			rocky	-146.751	-140.937	301.501	293.873	11.628	0.00298543	0.0119232
sandy	-139.079	-137.819	286.158	287.637	2.52077	0.283544	0.35775			desert	-114.829	-110.771	237.658	233.541	8.11737	0.0172717	0.0345435
rocky	-201.896	-199.288	411.792	410.575	5.21703	0.0736438	0.21653			water.assoc	-138.649	-138.649	285.297	289.297	3.83321e-08	1	1
desert	-140.551	-139.085	289.102	290.17	2.93171	0.230881	0.35775
water.assoc	-140.551	-212.371	437.078	436.742	4.33565	0.114426	0.228853
Nasal Horns										Nasal Horns excluding arboreal taxa
Habitat	independent.logL	dependent.logL	independent.AIC	dependent.AIC	lik.ratio	P	fdr.P			Habitat	independent.logL	dependent.logL	independent.AIC	dependent.AIC	lik.ratio	P	fdr.P
forest	-164.508	-163.599	337.016	339.198	1.81734	0.403059	0.832153			ter.forest	-149.572	-147.422	307.143	306.844	4.29929	0.116526	0.607443
ter.forest	-195.466	-190.466	398.933	392.931	10.0012	0.00673391	0.0673391	*		savanna	-129.972	-129.844	267.944	271.687	0.256671	0.879558	1
arboreal	-112.551	-112.551	233.102	237.102	-3.56284e-08	1	1			shrubland	-156.454	-154.647	320.908	321.294	3.61377	0.164165	0.607443
savanna	-148.534	-148.061	305.068	308.122	0.945861	0.623173	0.832153			grassland	-159.276	-158.192	326.552	328.385	2.16726	0.338365	0.67673
shrubland	-198.307	-197.329	404.613	406.658	1.95507	0.376237	0.832153			sandy	-116.38	-116.148	240.76	244.297	0.462968	0.793356	1
grassland	-188.919	-188.512	385.839	389.025	0.813764	0.665723	0.832153			rocky	-152.135	-150.655	312.27	313.311	2.95865	0.227791	0.607443
sandy	-125.469	-125.011	258.938	262.022	0.9161	0.632516	0.832153			desert	-116.861	-116.861	241.721	245.721	4.31742e-08	1	1
rocky	-188.286	-187.357	384.572	386.714	1.85751	0.395045	0.832153			water.assoc	-148.662	-148.13	305.324	308.259	1.06461	0.587251	0.939602
desert	-125.146	-125.146	258.292	262.292	-2.48514e-08	1	1
water.assoc	-125.146	-200.215	409.857	412.43	1.42764	0.489769	0.832153

### Sheet: S4B CHARACTERS
Tables S4B. fitPagel results on correlated models of evolution between habitat and characters within the Viperidae. Showing p-values and FDR corrected p-values for independent models of evolution based on the likelihood ratio test for the various datasets. Corrected p-values < 0.05 shown in bold.
Characters										Characters exluding arboreal taxa
Habitat	independent.logL	dependent.logL	independent.AIC	dependent.AIC	lik.ratio	P	fdr.P			Habitat	independent.logL	dependent.logL	independent.AIC	dependent.AIC	lik.ratio	P	fdr.P
forest	-216.484	-213.162	440.968	438.325	6.6431	0.0360969	0.117476			ter.forest	-181.758	-179.117	371.516	370.234	5.28117	0.0713196	0.175475
ter.forest	-247.442	-247.074	502.884	506.148	0.736449	0.691962	0.691962			savanna	-162.158	-161.571	332.316	335.143	1.1735	0.556132	0.63558
arboreal	-168.205	-166.446	344.41	344.892	3.51833	0.172189	0.344377			shrubland	-188.64	-184.395	385.28	380.789	8.49104	0.0143283	0.114626
savanna	-200.51	-199.964	409.02	411.928	1.09184	0.57931	0.643677			grassland	-191.462	-188.567	390.924	389.134	5.79003	0.0552982	0.175475
shrubland	-250.283	-246.15	508.565	504.299	8.26629	0.0160324	0.10499			sandy	-148.566	-146.133	305.132	304.265	4.86681	0.0877377	0.175475
grassland	-240.895	-237.032	489.791	486.064	7.72665	0.0209981	0.10499			rocky	-184.321	-183.981	376.642	379.962	0.679452	0.711965	0.711965
sandy	-177.445	-174.387	362.89	360.774	6.11562	0.0469904	0.117476			desert	-152.4	-151.154	312.799	314.309	2.49061	0.287853	0.383804
rocky	-240.262	-239.128	488.524	490.256	2.26809	0.321728	0.402161			water.assoc	-180.848	-179.478	369.696	370.957	2.73913	0.254217	0.383804
desert	-178.917	-177.649	365.833	367.298	2.53575	0.281429	0.402042
water.assoc	-178.917	-251.615	513.809	515.23	2.57941	0.275352	0.402042
Ocular Characters										Ocular Characters excluding arboreal taxa
Habitat	independent.logL	dependent.logL	independent.AIC	dependent.AIC	lik.ratio	P	fdr.P			Habitat	independent.logL	dependent.logL	independent.AIC	dependent.AIC	lik.ratio	P	fdr.P
forest	-194.122	-191.552	396.245	395.104	5.14057	0.0765137	0.150919			ter.forest	-158.546	-152.625	325.092	317.249	11.8425	0.00268188	0.00938523
ter.forest	-225.081	-219.431	458.162	450.863	11.2989	0.00351948	0.0351948			savanna	-138.946	-138.558	285.892	289.116	0.776945	0.678092	0.678092
arboreal	-145.844	-143.442	299.687	298.884	4.80367	0.0905516	0.150919			shrubland	-165.428	-159.779	338.857	331.558	11.2989	0.00351946	0.00938523
savanna	-178.149	-177.741	364.297	367.481	0.815582	0.665118	0.665118			grassland	-168.25	-165.968	344.5	343.937	4.56354	0.102103	0.11669
shrubland	-227.921	-226.744	463.843	465.488	2.35437	0.308146	0.342384			sandy	-125.354	-121.606	258.708	255.212	7.49643	0.0235597	0.0376956
grassland	-218.534	-215.104	445.068	442.208	6.86043	0.03238	0.107933			rocky	-161.109	-156.735	330.218	325.471	8.74711	0.0126064	0.0252127
sandy	-155.084	-152.296	318.167	316.592	5.57453	0.0615894	0.150919			desert	-129.188	-123.12	266.375	258.24	12.1359	0.0023159	0.00938523
rocky	-217.901	-216.347	443.801	444.693	3.10798	0.211403	0.302004			water.assoc	-157.636	-155.277	323.272	322.553	4.71889	0.0944726	0.11669
desert	-156.555	-152.64	321.111	317.281	7.82962	0.0199443	0.0997215
water.assoc	-156.555	-229.267	469.087	470.535	2.55176	0.279185	0.342384
Nasal Characters										Nasal Characters exluding arboreal taxa
Habitat	independent.logL	dependent.logL	independent.AIC	dependent.AIC	lik.ratio	P	fdr.P			Habitat	independent.logL	dependent.logL	independent.AIC	dependent.AIC	lik.ratio	P	fdr.P
forest	-182.682	-179.538	373.363	371.076	6.28663	0.0431396	0.215698			ter.forest	-153.702	-150.858	315.403	313.717	5.68654	0.0582349	0.23294
ter.forest	-213.64	-212.377	435.28	436.754	2.52579	0.282834	0.632225			savanna	-134.102	-133.701	276.204	279.402	0.801547	0.669802	0.669802
arboreal	-134.403	-134.13	276.805	280.259	0.545977	0.761101	0.845668			shrubland	-160.584	-160.01	329.168	332.019	1.14869	0.563073	0.669802
savanna	-166.708	-166.331	341.415	344.662	0.752723	0.686354	0.845668			grassland	-163.406	-162.495	334.812	336.991	1.82087	0.402348	0.643757
shrubland	-216.48	-215.797	440.961	443.595	1.3661	0.505074	0.84179			sandy	-120.51	-119.538	249.019	251.075	1.94434	0.378261	0.643757
grassland	-207.093	-205.863	422.186	423.725	2.46095	0.292154	0.632225			rocky	-156.265	-155.177	320.529	322.355	2.17472	0.337106	0.643757
sandy	-143.643	-142.491	295.285	296.982	2.30331	0.316113	0.632225			desert	-124.343	-121.255	256.687	254.51	6.1763	0.0455863	0.23294
rocky	-206.46	-205.97	420.919	423.941	0.978554	0.61307	0.845668			water.assoc	-152.792	-152.364	313.584	316.727	0.856206	0.651744	0.669802
desert	-145.114	-141.855	298.229	295.711	6.5177	0.0384326	0.215698
water.assoc	-145.114	-219.043	446.205	450.086	0.118636	0.942407	0.942407
