## Supplementary material for "Habitat determines convergent evolution of cephalic horns in vipers": Table S5

### Sheet: S5A Horn types
Table S5A. Phylogenetic generalized least squares testing the effect of horn types on relative diet specificity (Dsi) in Viperidae. Showing MANOVA statistics for multivariate responses and ANOVA statistic for univariate responses of relative specificity to each prey class.
MANOVA - Horns									MANOVA - Ocular Horns									MANOVA - Nasal Horns									MANOVA - Horn types
	Df	Rand	Pillai	Z	Pr(>Pillai)					Df	Rand	Pillai	Z	Pr(>Pillai)					Df	Rand	Pillai	Z	Pr(>Pillai)					Df	Rand	Pillai	Z	Pr(>Pillai)
horns	1	Residuals	0.0150437	-0.334927	0.634437				ocular,horns	1	Residuals	0.0128865	-0.471598	0.674033				nasal,horns	1	Residuals	0.0225927	0.275089	0.393461				horn_types	2	Residuals	0.0353832	-0.281158	0.614139
Full,Model	1	Residuals	0.0150437	-0.334927	0.634437				Full,Model	1	Residuals	0.0128865	-0.471598	0.674033				Full,Model	1	Residuals	0.0225927	0.275089	0.393461				Full,Model	2	Residuals	0.0353832	-0.281158	0.614139
Residuals	222								Residuals	222								Residuals	222								Residuals	221
ANOVA - Dsi_mammal									ANOVA - Dsi_mammal									ANOVA - Dsi_mammal									ANOVA - Dsi_mammal
	Df	SS	MS	Rsq	F	Z	Pr(>F)			Df	SS	MS	Rsq	F	Z	Pr(>F)			Df	SS	MS	Rsq	F	Z	Pr(>F)			Df	SS	MS	Rsq	F	Z	Pr(>F)
horns	1	0.032	0.03189	0.00044	0.0974	-0.68999	0.7459		ocular,horns	1	0.216	0.21554	0.00296	0.6597	0.29806	0.3984		nasal,horns	1	0.076	0.0758	0.00104	0.2316	-0.28938	0.6217		horn_types	2	0.285	0.14246	0.00392	0.4345	-0.32098	0.6291
Residuals	222	72.712	0.32753	0.99956					Residuals	222	72.528	0.3267	0.99704					Residuals	222	72.668	0.32733	0.99896					Residuals	221	72.459	0.32787	0.99608
Total	223	72.744							Total	223	72.744							Total	223	72.744							Total	223	72.744
ANOVA - Dsi_reptile									ANOVA - Dsi_reptile									ANOVA - Dsi_reptile									ANOVA - Dsi_reptile
	Df	SS	MS	Rsq	F	Z	Pr(>F)			Df	SS	MS	Rsq	F	Z	Pr(>F)			Df	SS	MS	Rsq	F	Z	Pr(>F)			Df	SS	MS	Rsq	F	Z	Pr(>F)
horns	1	0.068	0.06845	0.00097	0.2153	-0.32859	0.6306		ocular,horns	1	0.232	0.23207	0.00328	0.7316	0.35507	0.3765		nasal,horns	1	0.029	0.02859	0.0004	0.0899	-0.69307	0.7508		horn_types	2	0.257	0.12831	0.00363	0.4028	-0.36577	0.6435
Residuals	222	70.584	0.31795	0.99903					Residuals	222	70.42	0.31721	0.99672					Residuals	222	70.624	0.31813	0.9996					Residuals	221	70.396	0.31853	0.99637
Total	223	70.652							Total	223	70.652							Total	223	70.652							Total	223	70.652
ANOVA - Dsi_amphibian									ANOVA - Dsi_amphibian									ANOVA - Dsi_amphibian									ANOVA - Dsi_amphibian
	Df	SS	MS	Rsq	F	Z	Pr(>F)			Df	SS	MS	Rsq	F	Z	Pr(>F)			Df	SS	MS	Rsq	F	Z	Pr(>F)			Df	SS	MS	Rsq	F	Z	Pr(>F)
horns	1	0.185	0.18475	0.00255	0.5681	0.15444	0.4542		ocular,horns	1	0.092	0.09225	0.00127	0.2833	-0.20248	0.5838		nasal,horns	1	1.03	1.03019	0.01423	3.2055	1.4002	0.08309		horn_types	2	1.107	0.55362	0.0153	1.7167	0.91679	0.1865
Residuals	222	72.193	0.32519	0.99745					Residuals	222	72.285	0.32561	0.99873					Residuals	222	71.347	0.32138	0.98577					Residuals	221	71.27	0.32249	0.9847
Total	223	72.377							Total	223	72.377							Total	223	72.377							Total	223	72.377
ANOVA - Dsi_bird									ANOVA - Dsi_bird									ANOVA - Dsi_bird									ANOVA - Dsi_bird
	Df	SS	MS	Rsq	F	Z	Pr(>F)			Df	SS	MS	Rsq	F	Z	Pr(>F)			Df	SS	MS	Rsq	F	Z	Pr(>F)			Df	SS	MS	Rsq	F	Z	Pr(>F)
horns	1	0.007	0.0069	8e-05	0.0174	-1.3398	0.8971		ocular,horns	1	0.017	0.01749	0.0002	0.0442	-1.0338	0.8377		nasal,horns	1	0.001	0.00086	1e-05	0.0022	-1.805	0.9596		horn_types	2	0.018	0.00908	0.00021	0.0228	-2.0265	0.979
Residuals	222	87.843	0.39569	0.99992					Residuals	222	87.832	0.39564	0.9998					Residuals	222	87.849	0.39572	0.99999					Residuals	221	87.832	0.39743	0.99979
Total	223	87.85							Total	223	87.85							Total	223	87.85							Total	223	87.85
ANOVA - Dsi_invertebrate									ANOVA - Dsi_invertebrate									ANOVA - Dsi_invertebrate									ANOVA - Dsi_invertebrate
	Df	SS	MS	Rsq	F	Z	Pr(>F)			Df	SS	MS	Rsq	F	Z	Pr(>F)			Df	SS	MS	Rsq	F	Z	Pr(>F)			Df	SS	MS	Rsq	F	Z	Pr(>F)
horns	1	0.015	0.015492	0.00023	0.0515	-0.91373	0.804		ocular,horns	1	0	0	0	0	-2.6475	0.999		nasal,horns	1	0.036	0.035834	0.00054	0.1192	-0.5631	0.7127		horn_types	2	0.036	0.017933	0.00054	0.0594	-1.506	0.9335
Residuals	222	66.765	0.300742	0.99977					Residuals	222	66.78	0.30081	1					Residuals	222	66.744	0.300651	0.99946					Residuals	221	66.744	0.302011	0.99946
Total	223	66.78							Total	223	66.78							Total	223	66.78							Total	223	66.78

### Sheet: S5B Nasal horns; ter,forest
Table S5B. Phylogenetic generalized least squares testing the interaction effect between nasal horns and terrestrial forest habitat on relative diet specificity (Dsi) in Viperidae. Showing MANOVA statistics for multivariate responses and ANOVA statistic for univariate responses of relative specificity to each prey class. Showing estimated least squares means for significant effects.
MANOVA - Nasal Horns : Terrestrial Forest
	Df	Rand	Pillai	Z	Pr(>Pillai)
ter,Forest	1	Residuals	0.241586	5.02969	9.999e-05
nasal,horns	1	Residuals	0.0225004	0.24004	0.409359
ter,Forest:nasal,horns	1	Residuals	0.00900134	-0.406715	0.657334
Full,Model	3	Residuals	0.273072	2.8564	0.00459954
Residuals	220
ANOVA - Dsi_mammal									Least Squars means:
	Df	SS	MS	Rsq	F	Z	Pr(>F)
ter,Forest	1	1.454	1.45423	0.01999	4.4966	1.70699	0.04		non-ter,Forest	3.1766
nasal,horns	1	0.088	0.08787	0.00121	0.2717	-0.21174	0.5921		ter,Forest	3.5775
ter,Forest:nasal,horns	1	0.053	0.05257	0.00072	0.1626	-0.29145	0.6234
Residuals	220	71.149	0.32341	0.97808
Total	223	72.744
ANOVA - Dsi_reptile									Least Squars means:
	Df	SS	MS	Rsq	F	Z	Pr(>F)
ter,Forest	1	11.723	11.7235	0.16593	43.8638	4.2473	9.999e-05		non-ter,Forest	3.54377
nasal,horns	1	0.012	0.0119	0.00017	0.0447	-1.022	0.836		ter,Forest	2.25569
ter,Forest:nasal,horns	1	0.117	0.1175	0.00166	0.4395	0.1491	0.4554
Residuals	220	58.799	0.2673	0.83224
Total	223	70.652
ANOVA - Dsi_amphibian									Least Squars means:
	Df	SS	MS	Rsq	F	Z	Pr(>F)
ter,Forest	1	2.549	2.54934	0.03522	8.1627	2.26801	0.005299		non-ter,Forest	1.62122
nasal,horns	1	0.975	0.97466	0.01347	3.1207	1.37838	0.085491		ter,Forest	2.29942
ter,Forest:nasal,horns	1	0.144	0.14386	0.00199	0.4606	0.20603	0.424058
Residuals	220	68.71	0.31232	0.94932
Total	223	72.377
ANOVA - Dsi_bird									Least Squars means:
	Df	SS	MS	Rsq	F	Z	Pr(>F)
ter,Forest	1	4.54	4.54	0.05168	11.9905	2.7168	0.0012		non-ter,Forest	1.05744
nasal,horns	1	0.004	0.0044	5e-05	0.0117	-1.4151	0.9092		ter,Forest	1.83775
ter,Forest:nasal,horns	1	0.005	0.005	6e-05	0.0133	-1.3873	0.9102
Residuals	220	83.3	0.3786	0.94821
Total	223	87.85
ANOVA - Dsi_invertebrate									Least Squars means:
	Df	SS	MS	Rsq	F	Z	Pr(>F)
ter,Forest	1	8.07	8.0698	0.12084	30.4204	3.6721	9.999e-05		non-ter,Forest	1.16317
nasal,horns	1	0.057	0.0571	0.00085	0.2152	-0.3226	0.6295		ter,Forest	0.168566
ter,Forest:nasal,horns	1	0.292	0.2924	0.00438	1.1021	0.7949	0.2094
Residuals	220	58.361	0.2653	0.87393
Total	223	66.78

### Sheet: S5C Ocular horns; ter,forest
Table S5C. Phylogenetic generalized least squares testing the interaction effect between ocular horns and terrestrial forest habitat on relative diet specificity (Dsi) in Viperidae. Showing MANOVA statistics for multivariate responses and ANOVA statistic for univariate responses of relative specificity to each prey class. Showing estimated least squares means for significant effects.
MANOVA - Ocular Horns : Terrestrial Forest
	Df	Rand	Pillai	Z	Pr(>Pillai)
ter,Forest	1	Residuals	0.242	5.02911	9.999e-05
ocular,horns	1	Residuals	0.0122269	-0.588006	0.720328
ter,Forest:ocular,horns	1	Residuals	0.00154073	-2.13193	0.981702
Full,Model	3	Residuals	0.254782	2.85238	0.00509949
Residuals	220
ANOVA - Dsi_mammal									Least Squars means:
	Df	SS	MS	Rsq	F	Z	Pr(>F)
ter,Forest	1	1.454	1.45423	0.01999	4.5171	1.7118	0.0391		non-ter,Forest	3.14014
ocular,horns	1	0.451	0.4514	0.00621	1.4021	0.79286	0.2298		ter,Forest	3.51433
ter,Forest:ocular,horns	1	0.011	0.0113	0.00016	0.0351	-0.93548	0.8227
Residuals	220	70.827	0.32194	0.97365
Total	223	72.744
ANOVA - Dsi_reptile									Least Squars means:
	Df	SS	MS	Rsq	F	Z	Pr(>F)
ter,Forest	1	11.723	11.7235	0.16593	43.8	4.244	9.999e-05		non-ter,Forest	3.51763
ocular,horns	1	0.007	0.0069	0.0001	0.0256	-1.2119	0.874		ter,Forest	2.2753
ter,Forest:ocular,horns	1	0.037	0.0369	0.00052	0.1378	-0.4354	0.6761
Residuals	220	58.885	0.2677	0.83345
Total	223	70.652
ANOVA - Dsi_amphibian									Least Squars means:
	Df	SS	MS	Rsq	F	Z	Pr(>F)
ter,Forest	1	2.549	2.54934	0.03522	8.0339	2.25127	0.005799		non-ter,Forest	1.68727
ocular,horns	1	0.002	0.00173	2e-05	0.0054	-1.64293	0.942706		ter,Forest	2.2725
ter,Forest:ocular,horns	1	0.015	0.01506	0.00021	0.0474	-0.85812	0.805019
Residuals	220	69.811	0.31732	0.96455
Total	223	72.377
ANOVA - Dsi_bird									Least Squars means:
	Df	SS	MS	Rsq	F	Z	Pr(>F)
ter,Forest	1	4.54	4.54	0.05168	12.0313	2.71988	0.0012		non-ter,Forest	1.05539
ocular,horns	1	0.24	0.2397	0.00273	0.6352	0.24516	0.4208		ter,Forest	1.7809
ter,Forest:ocular,horns	1	0.053	0.0527	0.0006	0.1398	-0.49515	0.7002
Residuals	220	83.017	0.3774	0.94499
Total	223	87.85
ANOVA - Dsi_invertebrate									Least Squars means:
	Df	SS	MS	Rsq	F	Z	Pr(>F)
ter,Forest	1	8.07	8.0698	0.12084	30.3629	3.6712	9.999e-05		non-ter,Forest	1.20938
ocular,horns	1	0.224	0.224	0.00335	0.8427	0.4574	0.3427		ter,Forest	0.215335
ter,Forest:ocular,horns	1	0.015	0.015	0.00022	0.0564	-0.6364	0.7379
Residuals	220	58.472	0.2658	0.87558
Total	223	66.78

### Sheet: S5D Ocular Horns; Shrubland
Table S5D. Phylogenetic generalized least squares testing the interaction effect between ocular horns and shrubland on relative diet specificity (Dsi) in Viperidae. Showing MANOVA statistics for multivariate responses and ANOVA statistic for univariate responses of relative specificity to each prey class. Showing estimated least squares means for significant effects.
MANOVA - Ocular Horns : Shrubland
	Df	Rand	Pillai	Z	Pr(>Pillai)
Shrubland	1	Residuals	0.046685	1.51587	0.0647935
ocular,horns	1	Residuals	0.013949	-0.39042	0.648635
Shrubland:ocular,horns	1	Residuals	0.0156245	-0.249065	0.60024
Full,Model	3	Residuals	0.0757405	0.474503	0.316668
Residuals	220
ANOVA - Dsi_mammal
	Df	SS	MS	Rsq	F	Z	Pr(>F)
Shrubland	1	0	0.00042	1e-05	0.0013	-1.92613	0.9726
ocular,horns	1	0.218	0.21765	0.00299	0.6605	0.29739	0.4004
Shrubland:ocular,horns	1	0.036	0.036	0.00049	0.1093	-0.64715	0.7347
Residuals	220	72.49	0.3295	0.99651
Total	223	72.744
ANOVA - Dsi_reptile
	Df	SS	MS	Rsq	F	Z	Pr(>F)
Shrubland	1	0.276	0.27598	0.00391	0.8676	0.43511	0.3538
ocular,horns	1	0.202	0.20165	0.00285	0.6339	0.26424	0.4086
Shrubland:ocular,horns	1	0.191	0.19146	0.00271	0.6019	0.24995	0.4174
Residuals	220	69.983	0.31811	0.99053
Total	223	70.652
ANOVA - Dsi_amphibian
	Df	SS	MS	Rsq	F	Z	Pr(>F)
Shrubland	1	0.04	0.03991	0.00055	0.122	-0.62482	0.7248
ocular,horns	1	0.085	0.085	0.00117	0.2599	-0.24423	0.5998
Shrubland:ocular,horns	1	0.308	0.30794	0.00425	0.9416	0.47982	0.33
Residuals	220	71.945	0.32702	0.99402
Total	223	72.377
ANOVA - Dsi_bird									Least Squars means:
	Df	SS	MS	Rsq	F	Z	Pr(>F)
Shrubland	1	3.848	3.8479	0.0438	10.1529	2.58005	0.0016		non-shrubland	0.897167
ocular,horns	1	0.067	0.0667	0.00076	0.1759	-0.45732	0.6741		shrubland	1.85325
Shrubland:ocular,horns	1	0.556	0.556	0.00633	1.467	0.80429	0.2276
Residuals	220	83.379	0.379	0.94911
Total	223	87.85
ANOVA - Dsi_invertebrate
	Df	SS	MS	Rsq	F	Z	Pr(>F)
Shrubland	1	0.35	0.34966	0.00524	1.158	0.66093	0.2735
ocular,horns	1	0.001	0.00139	2e-05	0.0046	-1.6274	0.9417
Shrubland:ocular,horns	1	0.001	0.00055	1e-05	0.0018	-1.84156	0.9638
Residuals	220	66.429	0.30195	0.99474
Total	223	66.78

### Sheet: S5E Ocular Horns; Rocky
Table S5E. Phylogenetic generalized least squares testing the interaction effect between ocular horns and rocky habitat on relative diet specificity (Dsi) in Viperidae. Showing MANOVA statistics for multivariate responses and ANOVA statistic for univariate responses of relative specificity to each prey class. Showing estimated least squares means for significant effects.
MANOVA - Ocular Horns : Rocky
	Df	Rand	Pillai	Z	Pr(>Pillai)
Rocky	1	Residuals	0.0338927	0.882043	0.186981
ocular,horns	1	Residuals	0.0122975	-0.54318	0.705229
Rocky:ocular,horns	1	Residuals	0.0128184	-0.448209	0.674933
Full,Model	3	Residuals	0.0588261	-0.133102	0.550145
Residuals	220
ANOVA - Dsi_mammal
	Df	SS	MS	Rsq	F	Z	Pr(>F)
Rocky	1	0.042	0.0421	0.00058	0.1277	-0.60774	0.7251
ocular,horns	1	0.195	0.19471	0.00268	0.5908	0.23359	0.4259
Rocky:ocular,horns	1	0.008	0.00818	0.00011	0.0248	-1.20401	0.8718
Residuals	220	72.499	0.32954	0.99663
Total	223	72.744
ANOVA - Dsi_reptile
	Df	SS	MS	Rsq	F	Z	Pr(>F)
Rocky	1	0.448	0.44799	0.00634	1.4105	0.75874	0.2413
ocular,horns	1	0.329	0.32945	0.00466	1.0373	0.58111	0.2935
Rocky:ocular,horns	1	0	1e-05	0	0	-2.39784	0.9949
Residuals	220	69.875	0.31761	0.989
Total	223	70.652
ANOVA - Dsi_amphibian
	Df	SS	MS	Rsq	F	Z	Pr(>F)
Rocky	1	0.01	0.00953	0.00013	0.0291	-1.1726	0.8607
ocular,horns	1	0.086	0.08615	0.00119	0.263	-0.2437	0.5998
Rocky:ocular,horns	1	0.212	0.21224	0.00293	0.6479	0.2894	0.4002
Residuals	220	72.07	0.32759	0.99575
Total	223	72.377
ANOVA - Dsi_bird									Least Squars means:
	Df	SS	MS	Rsq	F	Z	Pr(>F)
Rocky	1	2.362	2.36174	0.02688	6.12	2.00503	0.0148		non-Rocky	1.12231
ocular,horns	1	0.005	0.00474	5e-05	0.0123	-1.43176	0.9119		Rocky	1.79885
Rocky:ocular,horns	1	0.583	0.58348	0.00664	1.512	0.84276	0.2098
Residuals	220	84.9	0.38591	0.96642
Total	223	87.85
ANOVA - Dsi_invertebrate
	Df	SS	MS	Rsq	F	Z	Pr(>F)
Rocky	1	0.035	0.03505	0.00052	0.1164	-0.63861	0.7267
ocular,horns	1	0.001	0.00064	1e-05	0.0021	-1.79842	0.9605
Rocky:ocular,horns	1	0.48	0.47991	0.00719	1.5933	0.90315	0.1853
Residuals	220	66.265	0.3012	0.99228
Total	223	66.78

### Sheet: S5F Ocular Horns ; Arboreal
Table S5F. Phylogenetic generalized least squares testing the interaction effect between ocular horns and arboreal habitat on relative diet specificity (Dsi) in Viperidae. Showing MANOVA statistics for multivariate responses and ANOVA statistic for univariate responses of relative specificity to each prey class. Showing estimated least squares means for significant effects and pairwise comparison…
MANOVA - Ocular Horns : Arboreal
	Df	Rand	Pillai	Z	Pr(>Pillai)
Arboreal	1	Residuals	0.273064	3.9014	0.00019998
ocular,horns	1	Residuals	0.0113369	-0.681598	0.754125
Arboreal:ocular,horns	1	Residuals	0.02474	0.404207	0.342366
Full,Model	3	Residuals	0.30286	3.88394	0.00029997
Residuals	220
ANOVA - Dsi_mammal									Least Squars means:
	Df	SS	MS	Rsq	F	Z	Pr(>F)
Arboreal	1	4.117	4.1173	0.0566	13.2735	2.71385	0.0016		non-Arboreal	3.53897
ocular,horns	1	0.331	0.3308	0.00455	1.0665	0.60258	0.2902		Arboreal	2.41612
Arboreal:ocular,horns	1	0.055	0.0546	0.00075	0.1761	-0.45257	0.6731
Residuals	220	68.241	0.3102	0.9381
Total	223	72.744
ANOVA - Dsi_reptile									Least Squars means:
	Df	SS	MS	Rsq	F	Z	Pr(>F)
Arboreal	1	11.561	11.5611	0.16363	43.1496	3.9174	9.999e-05		non-Arboreal	2.53783
ocular,horns	1	0.089	0.0886	0.00125	0.3308	-0.1334	0.5668		Arboreal	4.42175
Arboreal:ocular,horns	1	0.058	0.0579	0.00082	0.2161	-0.3287	0.629
Residuals	220	58.945	0.2679	0.83429
Total	223	70.652
ANOVA - Dsi_amphibian									Least Squars means:
	Df	SS	MS	Rsq	F	Z	Pr(>F)
Arboreal	1	5.066	5.0663	0.07	16.6837	2.9237	0.0009999		non-Arboreal	2.20672
ocular,horns	1	0.033	0.0331	0.00046	0.109	-0.66063	0.735426		Arboreal	1.03858
Arboreal:ocular,horns	1	0.472	0.4718	0.00652	1.5536	0.84226	0.213379
Residuals	220	66.806	0.3037	0.92303
Total	223	72.377
ANOVA - Dsi_bird
	Df	SS	MS	Rsq	F	Z	Pr(>F)
Arboreal	1	0.571	0.57112	0.0065	1.4481	0.81926	0.2122
ocular,horns	1	0.03	0.0301	0.00034	0.0763	-0.81987	0.7829
Arboreal:ocular,horns	1	0.48	0.48042	0.00547	1.2181	0.69859	0.2553
Residuals	220	86.768	0.3944	0.98769
Total	223	87.85
ANOVA - Dsi_invertebrate									Least Squars means:			Pairwise distances between means, plus statistics						Least Squars means:
	Df	SS	MS	Rsq	F	Z	Pr(>F)						d	UCL -95%	Z	Pr > d
Arboreal	1	9.61	9.6103	0.14391	37.8358	3.5852	0.0002		non-Arboreal	0.402752		no_o,horns:non-arboreal:ocular_horns:non-arboreal	0.408543	1.15318	0.0732298	0.482952		no_o,horns:non-arboreal	0.369764
ocular,horns	1	0.028	0.0281	0.00042	0.1108	-0.6349	0.7304		Arboreal	1.99172		no_o,horns:non-arboreal:no_o,horns:arboreal	1.84015	2.22675	0.258252	0.383062		ocular_horns:non-arboreal	0.778307
Arboreal:ocular,horns	1	1.262	1.2619	0.0189	4.9682	1.7955	0.0316					no_o,horns:non-arboreal:ocular_horns:arboreal	0.4509	3.46245	-1.34174	0.89851		no_o,horns:arboreal	2.20991
Residuals	220	55.88	0.254	0.83677								ocular_horns:non-arboreal:no_o,horns:arboreal	1.43161	2.9607	-0.812985	0.795021		ocular_horns:arboreal	-0.0811356
Total	223	66.78										ocular_horns:non-arboreal:ocular_horns:arboreal	0.859443	3.83723	-0.84377	0.79702
												no_o,horns:arboreal:ocular_horns:arboreal	2.29105	2.14764	1.71918	0.0372963

### Sheet: S5G Ocular Horns; Desert
Table S5G. Phylogenetic generalized least squares testing the interaction effect between ocular horns and desert habitat on relative diet specificity (Dsi) in Viperidae. Showing MANOVA statistics for multivariate responses and ANOVA statistic for univariate responses of relative specificity to each prey class. Showing estimated least squares means for significant effects and pairwise comparisons …
MANOVA - Ocular Horns : Desert									Pairwise distances between means, plus statistics						Least Squars means:
	Df	Rand	Pillai	Z	Pr(>Pillai)					d	UCL -95%	Z	Pr > d			DSi_mammal	DSi_reptile	DSi_bird	DSi_amphibian	DSi_invertebrate
ocular,horns	1	Residuals	0.0129847	-0.473299	0.675832				no_o,horns:non-desert:ocular_horns:non-desert	1.80194	2.5446	0.596329	0.270073		no_o,horns:non-desert	3.29393	2.78302	1.35547	2.02448	0.709655
Desert	1	Residuals	0.00964563	-0.920577	0.820218				no_o,horns:non-desert:no_o,horns:desert	0.702647	1.65469	-0.862619	0.80472		ocular_horns:non-desert	4.09353	3.83382	0.157303	1.76722	0.750193
ocular,horns:Desert	1	Residuals	0.0883633	2.44758	0.00829917				no_o,horns:non-desert:ocular_horns:desert	2.54691	3.32218	0.776328	0.206779		no_o,horns:desert	3.43816	3.40334	1.06312	1.97355	0.702385
Full,Model	3	Residuals	0.110693	1.38228	0.0821918				ocular_horns:non-desert:no_o,horns:desert	1.21663	2.75983	-0.596647	0.726227		ocular_horns:desert	3.23031	2.66037	3.85831	1.58112	0.626608
Residuals	220								ocular_horns:non-desert:ocular_horns:desert	3.98365	3.23326	2.17804	0.0178982
									no_o,horns:desert:ocular_horns:desert	2.92711	3.19619	1.36753	0.0780922
ANOVA - Dsi_mammal
	Df	SS	MS	Rsq	F	Z	Pr(>F)
ocular,horns	1	0.216	0.21554	0.00296	0.6575	0.29603	0.3994
Desert	1	0	0.00023	0	0.0007	-2.02074	0.9779
ocular,horns:Desert	1	0.412	0.41226	0.00567	1.2576	0.71002	0.2584
Residuals	220	72.116	0.3278	0.99137
Total	223	72.744
ANOVA - Dsi_reptile									Pairwise distances between means, plus statistics						Least Squars means:
	Df	SS	MS	Rsq	F	Z	Pr(>F)			d	UCL -95%	Z	Pr > d
ocular,horns	1	0.232	0.23207	0.00328	0.7413	0.36306	0.3727		no_o,horns:non-desert:ocular_horns:non-desert	1.05081	1.49662	0.947769	0.176982		no_o,horns:non-desert	2.78302
Desert	1	0.242	0.24243	0.00343	0.7744	0.37483	0.3699		no_o,horns:non-desert:no_o,horns:desert	0.620318	1.04582	0.689885	0.264574		ocular_horns:non-desert	3.83382
ocular,horns:Desert	1	1.307	1.30693	0.0185	4.1748	1.63916	0.0468		no_o,horns:non-desert:ocular_horns:desert	0.122646	2.13289	-1.59792	0.931307		no_o,horns:desert	3.40334
Residuals	220	68.871	0.31305	0.97479					ocular_horns:non-desert:no_o,horns:desert	0.430488	1.42909	-0.0842145	0.547945		ocular_horns:desert	2.66037
Total	223	70.652							ocular_horns:non-desert:ocular_horns:desert	1.17345	1.77965	0.928272	0.178882
									no_o,horns:desert:ocular_horns:desert	0.742964	1.83128	0.209757	0.438756
ANOVA - Dsi_amphibian
	Df	SS	MS	Rsq	F	Z	Pr(>F)
ocular,horns	1	0.092	0.09225	0.00127	0.2808	-0.20696	0.5858
Desert	1	0.011	0.01051	0.00015	0.032	-1.13812	0.8551
ocular,horns:Desert	1	0.007	0.00742	0.0001	0.0226	-1.21887	0.8739
Residuals	220	72.267	0.32849	0.99848
Total	223	72.377
ANOVA - Dsi_bird									Pairwise distances between means, plus statistics						Least Squars means:
	Df	SS	MS	Rsq	F	Z	Pr(>F)			d	UCL -95%	Z	Pr > d
ocular,horns	1	0.017	0.0175	0.0002	0.0474	-1.00808	0.8316		no_o,horns:non-desert:ocular_horns:non-desert	1.19817	1.43063	1.3022	0.0977902		no_o,horns:non-desert	1.35547
Desert	1	0.212	0.2116	0.00241	0.5736	0.18314	0.4415		no_o,horns:non-desert:no_o,horns:desert	0.29235	1.09153	-0.285362	0.617438		ocular_horns:non-desert	0.157303
ocular,horns:Desert	1	6.477	6.4773	0.07373	17.5616	3.15095	0.0002		no_o,horns:non-desert:ocular_horns:desert	2.50284	1.98046	2.03131	0.0158984		no_o,horns:desert	1.06312
Residuals	220	81.143	0.3688	0.92366					ocular_horns:non-desert:no_o,horns:desert	0.905818	1.6455	0.640811	0.281372		ocular_horns:desert	3.85831
Total	223	87.85							ocular_horns:non-desert:ocular_horns:desert	3.701	1.93999	2.84205	0.00079992
									no_o,horns:desert:ocular_horns:desert	2.79519	1.81157	2.42433	0.00349965
ANOVA - Dsi_invertebrate
	Df	SS	MS	Rsq	F	Z	Pr(>F)
ocular,horns	1	0	0	0	0	-2.6499	0.999
Desert	1	0.001	0.001293	2e-05	0.0043	-1.6826	0.9487
ocular,horns:Desert	1	0.005	0.005495	8e-05	0.0181	-1.2385	0.8821
Residuals	220	66.774	0.303516	0.9999
Total	223	66.78
