## Supplementary material for "Habitat determines convergent evolution of cephalic horns in vipers": Table S6

### Sheet: S6A Character types
Table S6A. Phylogenetic generalized least squares testing the effect of character types on relative diet specificity (Dsi) in Viperidae. Showing MANOVA statistics for multivariate responses and ANOVA statistic for univariate responses of relative specificity to each prey class.
MANOVA - Characters									MANOVA - Ocular Characters									MANOVA - Nasal Characters									MANOVA - Character types
	Df	Rand	Pillai	Z	Pr(>Pillai)					Df	Rand	Pillai	Z	Pr(>Pillai)					Df	Rand	Pillai	Z	Pr(>Pillai)					Df	Rand	Pillai	Z	Pr(>Pillai)
character	1	Residuals	0.0328463	0.848375	0.20268				ocular,characters	1	Residuals	0.0306886	0.734494	0.233677				nasal,characters	1	Residuals	0.0186109	-0.0475207	0.516048				character_types	3	Residuals	0.0613891	-0.0594638	0.525347
Full,Model	1	Residuals	0.0328463	0.848375	0.20268				Full,Model	1	Residuals	0.0306886	0.734494	0.233677				Full,Model	1	Residuals	0.0186109	-0.0475207	0.516048				Full,Model	3	Residuals	0.0613891	-0.0594638	0.525347
Residuals	222								Residuals	222								Residuals	222								Residuals	220
ANOVA - Dsi_mammal									ANOVA - Dsi_mammal									ANOVA - Dsi_mammal									ANOVA - Dsi_mammal
	Df	SS	MS	Rsq	F	Z	Pr(>F)			Df	SS	MS	Rsq	F	Z	Pr(>F)			Df	SS	MS	Rsq	F	Z	Pr(>F)			Df	SS	MS	Rsq	F	Z	Pr(>F)
character	1	0.001	0.00101	1e-05	0.0031	-1.7732	0.9582		ocular,characters	1	0.219	0.21916	0.00301	0.6709	0.27083	0.4078		nasal,characters	1	0.402	0.40222	0.00553	1.2343	0.68661	0.2642		character_types	3	0.678	0.22588	0.00932	0.6896	-0.10914	0.546
Residuals	222	72.743	0.32767	0.99999					Residuals	222	72.525	0.32669	0.99699					Residuals	222	72.342	0.32586	0.99447					Residuals	220	72.066	0.32757	0.99068
Total	223	72.744							Total	223	72.744							Total	223	72.744							Total	223	72.744
ANOVA - Dsi_reptile									ANOVA - Dsi_reptile									ANOVA - Dsi_reptile									ANOVA - Dsi_reptile
	Df	SS	MS	Rsq	F	Z	Pr(>F)			Df	SS	MS	Rsq	F	Z	Pr(>F)			Df	SS	MS	Rsq	F	Z	Pr(>F)			Df	SS	MS	Rsq	F	Z	Pr(>F)
character	1	0.402	0.40195	0.00569	1.2702	0.70211	0.2547		ocular,characters	1	0.074	0.07399	0.00105	0.2327	-0.2913	0.6202		nasal,characters	1	0.037	0.03711	0.00053	0.1167	-0.61663	0.725		character_types	3	0.912	0.30389	0.0129	0.9586	0.2824	0.391
Residuals	222	70.25	0.31644	0.99431					Residuals	222	70.578	0.31792	0.99895					Residuals	222	70.615	0.31809	0.99947					Residuals	220	69.741	0.317	0.9871
Total	223	70.652							Total	223	70.652							Total	223	70.652							Total	223	70.652
ANOVA - Dsi_amphibian									ANOVA - Dsi_amphibian									ANOVA - Dsi_amphibian									ANOVA - Dsi_amphibian
	Df	SS	MS	Rsq	F	Z	Pr(>F)			Df	SS	MS	Rsq	F	Z	Pr(>F)			Df	SS	MS	Rsq	F	Z	Pr(>F)			Df	SS	MS	Rsq	F	Z	Pr(>F)
character	1	0.055	0.05485	0.00076	0.1684	-0.47972	0.6785		ocular,characters	1	0.021	0.0209	0.00029	0.0641	-0.88481	0.795		nasal,characters	1	0.521	0.52126	0.0072	1.6104	0.86224	0.207		character_types	3	0.615	0.20494	0.00849	0.6283	-0.20451	0.5824
Residuals	222	72.323	0.32578	0.99924					Residuals	222	72.357	0.32593	0.99971					Residuals	222	71.856	0.32368	0.9928					Residuals	220	71.763	0.32619	0.99151
Total	223	72.377							Total	223	72.377							Total	223	72.377							Total	223	72.377
ANOVA - Dsi_bird									ANOVA - Dsi_bird									ANOVA - Dsi_bird									ANOVA - Dsi_bird
	Df	SS	MS	Rsq	F	Z	Pr(>F)			Df	SS	MS	Rsq	F	Z	Pr(>F)			Df	SS	MS	Rsq	F	Z	Pr(>F)			Df	SS	MS	Rsq	F	Z	Pr(>F)
character	1	0.472	0.47167	0.00537	1.1984	0.6658	0.2718		ocular,characters	1	0.447	0.44676	0.00509	1.1347	0.62264	0.2844		nasal,characters	1	0.298	0.29816	0.00339	0.756	0.34665	0.3846		character_types	3	0.736	0.2454	0.00838	0.6197	-0.2354	0.5979
Residuals	222	87.378	0.39359	0.99463					Residuals	222	87.403	0.39371	0.99491					Residuals	222	87.552	0.39438	0.99661					Residuals	220	87.114	0.39597	0.99162
Total	223	87.85							Total	223	87.85							Total	223	87.85							Total	223	87.85
ANOVA - Dsi_invertebrate									ANOVA - Dsi_invertebrate									ANOVA - Dsi_invertebrate									ANOVA - Dsi_invertebrate
	Df	SS	MS	Rsq	F	Z	Pr(>F)			Df	SS	MS	Rsq	F	Z	Pr(>F)			Df	SS	MS	Rsq	F	Z	Pr(>F)			Df	SS	MS	Rsq	F	Z	Pr(>F)
character	1	0.046	0.046156	0.00069	0.1535	-0.51781	0.6944		ocular,characters	1	0.045	0.044667	0.00067	0.1486	-0.52177	0.6947		nasal,characters	1	0.016	0.016229	0.00024	0.054	-0.93927	0.8165		character_types	3	0.057	0.018947	0.00085	0.0625	-1.9728	0.9744
Residuals	222	66.734	0.300604	0.99931					Residuals	222	66.736	0.300611	0.99933					Residuals	222	66.764	0.300739	0.99976					Residuals	220	66.723	0.303289	0.99915
Total	223	66.78							Total	223	66.78							Total	223	66.78							Total	223	66.78

### Sheet: S6B O Characters; ter.Forest
Table S6B. Phylogenetic generalized least squares testing the interaction effect between ocular characters and terrestrial forest habitat on relative diet specificity (Dsi) in Viperidae. Showing MANOVA statistics for multivariate responses and ANOVA statistic for univariate responses of relative specificity to each prey class. Showing estimated least squares means for significant effects.
MANOVA - Ocular Characters : Terrestrial Forest
	Df	Rand	Pillai	Z	Pr(>Pillai)
ter,Forest	1	Residuals	0.24159	5.02355	9.999e-05
ocular,characters	1	Residuals	0.0294904	0.65943	0.255674
ter,Forest:ocular,characters	1	Residuals	0.0103562	-0.760153	0.778622
Full,Model	3	Residuals	0.28106	4.19225	9.999e-05
Residuals	220
ANOVA - Dsi_mammal									Least Squars means:
	Df	SS	MS	Rsq	F	Z	Pr(>F)
ter,Forest	1	1.454	1.45423	0.01999	4.5276	1.71321	0.0392		non-ter,Forest	3.15685
ocular,characters	1	0.303	0.30276	0.00416	0.9426	0.49356	0.331		ter,Forest	3.49986
ter,Forest:ocular,characters	1	0.325	0.32484	0.00447	1.0114	0.55814	0.3064
Residuals	220	70.662	0.32119	0.97138
Total	223	72.744
ANOVA - Dsi_reptile									Least Squars means:
	Df	SS	MS	Rsq	F	Z	Pr(>F)
ter,Forest	1	11.723	11.7235	0.16593	43.7877	4.2424	9.999e-05		non-ter,Forest	3.51832
ocular,characters	1	0.002	0.0018	3e-05	0.0068	-1.5946	0.9355		ter,Forest	2.24511
ter,Forest:ocular,characters	1	0.025	0.0254	0.00036	0.0947	-0.6942	0.7468
Residuals	220	58.902	0.2677	0.83368
Total	223	70.652
ANOVA - Dsi_amphibian									Least Squars means:
	Df	SS	MS	Rsq	F	Z	Pr(>F)
ter,Forest	1	2.549	2.54934	0.03522	8.0358	2.2517	0.005699		non-ter,Forest	1.68374
ocular,characters	1	0.001	0.00141	2e-05	0.0045	-1.6852	0.949105		ter,Forest	2.26868
ter,Forest:ocular,characters	1	0.032	0.03239	0.00045	0.1021	-0.6741	0.742026
Residuals	220	69.794	0.31725	0.96431
Total	223	72.377
ANOVA - Dsi_bird									Least Squars means:
	Df	SS	MS	Rsq	F	Z	Pr(>F)
ter,Forest	1	4.54	4.54	0.05168	12.0864	2.72446	0.0012		non-ter,Forest	1.08621
ocular,characters	1	0.661	0.6611	0.00753	1.76	0.93847	0.1843		ter,Forest	1.75431
ter,Forest:ocular,characters	1	0.01	0.0097	0.00011	0.0257	-1.17278	0.8647
Residuals	220	82.639	0.3756	0.94068
Total	223	87.85
ANOVA - Dsi_invertebrate									Least Squars means:
	Df	SS	MS	Rsq	F	Z	Pr(>F)
ter,Forest	1	8.07	8.0698	0.12084	30.2875	3.6648	9.999e-05		non-ter,Forest	1.21291
ocular,characters	1	0	0.0004	1e-05	0.0016	-1.8712	0.9675		ter,Forest	0.177853
ter,Forest:ocular,characters	1	0.093	0.0931	0.00139	0.3494	-0.0531	0.5327
Residuals	220	58.617	0.2664	0.87776
Total	223	66.78

### Sheet: S6C O Characters; Shrubland 
Table S6C. Phylogenetic generalized least squares testing the interaction effect between ocular characters and shrubland on relative diet specificity (Dsi) in Viperidae. Showing MANOVA statistics for multivariate responses and ANOVA statistic for univariate responses of relative specificity to each prey class. Showing estimated least squares means for significant effects.
MANOVA - Ocular Characters : Shrubland
	Df	Rand	Pillai	Z	Pr(>Pillai)
Shrubland	1	Residuals	0.0467892	1.52072	0.0644935
ocular,characters	1	Residuals	0.0289595	0.620841	0.268873
Shrubland:ocular,characters	1	Residuals	0.00587273	-1.36995	0.916608
Full,Model	3	Residuals	0.0808565	0.622857	0.266573
Residuals	220
ANOVA - Dsi_mammal
	Df	SS	MS	Rsq	F	Z	Pr(>F)
Shrubland	1	0	0.00042	1e-05	0.0013	-1.92609	0.9725
ocular,characters	1	0.219	0.21877	0.00301	0.6643	0.26527	0.4119
Shrubland:ocular,characters	1	0.071	0.07125	0.00098	0.2164	-0.31705	0.6277
Residuals	220	72.453	0.32933	0.99601
Total	223	72.744
ANOVA - Dsi_reptile
	Df	SS	MS	Rsq	F	Z	Pr(>F)
Shrubland	1	0.276	0.27598	0.00391	0.8639	0.43234	0.3543
ocular,characters	1	0.091	0.09113	0.00129	0.2853	-0.18717	0.5844
Shrubland:ocular,characters	1	0.008	0.00839	0.00012	0.0263	-1.12653	0.8588
Residuals	220	70.277	0.31944	0.99469
Total	223	70.652
ANOVA - Dsi_amphibian
	Df	SS	MS	Rsq	F	Z	Pr(>F)
Shrubland	1	0.04	0.03991	0.00055	0.1217	-0.62625	0.725
ocular,characters	1	0.024	0.02434	0.00034	0.0742	-0.82717	0.7796
Shrubland:ocular,characters	1	0.153	0.15259	0.00211	0.4652	0.05927	0.4886
Residuals	220	72.161	0.328	0.997
Total	223	72.377
ANOVA - Dsi_bird									Least Squars means:
	Df	SS	MS	Rsq	F	Z	Pr(>F)
Shrubland	1	3.848	3.8479	0.0438	10.1214	2.57689	0.0016		non-shrubland	0.936124
ocular,characters	1	0.313	0.313	0.00356	0.8234	0.40595	0.362		shrubland	1.86423
Shrubland:ocular,characters	1	0.05	0.05	0.00057	0.1314	-0.56915	0.7097
Residuals	220	83.639	0.3802	0.95207
Total	223	87.85
ANOVA - Dsi_invertebrate
	Df	SS	MS	Rsq	F	Z	Pr(>F)
Shrubland	1	0.35	0.34966	0.00524	1.159	0.66156	0.2739
ocular,characters	1	0.06	0.05994	0.0009	0.1987	-0.38647	0.6525
Shrubland:ocular,characters	1	0	0.0001	0	0.0003	-2.13391	0.9829
Residuals	220	66.371	0.30168	0.99386
Total	223	66.78

### Sheet: S6D O Characters; Rocky
Table S6D. Phylogenetic generalized least squares testing the interaction effect between ocular characters and rocky habitat on relative diet specificity (Dsi) in Viperidae. Showing MANOVA statistics for multivariate responses and ANOVA statistic for univariate responses of relative specificity to each prey class. Showing estimated least squares means for significant effects.
MANOVA - Ocular Characters : Rocky
	Df	Rand	Pillai	Z	Pr(>Pillai)
Rocky	1	Residuals	0.0341356	0.894183	0.183782
ocular,characters	1	Residuals	0.0270472	0.511853	0.30357
Rocky:ocular,characters	1	Residuals	0.00733002	-1.14527	0.873213
Full,Model	3	Residuals	0.0678312	0.177146	0.426257
Residuals	220
ANOVA - Dsi_mammal
	Df	SS	MS	Rsq	F	Z	Pr(>F)
Rocky	1	0.042	0.0421	0.00058	0.1277	-0.60785	0.7254
ocular,characters	1	0.2	0.20003	0.00275	0.607	0.20792	0.4351
Rocky:ocular,characters	1	0	0.00021	0	0.0006	-2.05647	0.9815
Residuals	220	72.502	0.32955	0.99667
Total	223	72.744
ANOVA - Dsi_reptile
	Df	SS	MS	Rsq	F	Z	Pr(>F)
Rocky	1	0.448	0.44799	0.00634	1.4126	0.75964	0.2409
ocular,characters	1	0.124	0.12433	0.00176	0.392	-0.02481	0.5199
Rocky:ocular,characters	1	0.311	0.31068	0.0044	0.9796	0.54493	0.3022
Residuals	220	69.769	0.31713	0.9875
Total	223	70.652
ANOVA - Dsi_amphibian
	Df	SS	MS	Rsq	F	Z	Pr(>F)
Rocky	1	0.01	0.00953	0.00013	0.0291	-1.17289	0.8607
ocular,characters	1	0.018	0.01798	0.00025	0.0549	-0.93891	0.8096
Rocky:ocular,characters	1	0.235	0.23474	0.00324	0.7161	0.32733	0.3881
Residuals	220	72.115	0.3278	0.99638
Total	223	72.377
ANOVA - Dsi_bird									Least Squars means:
	Df	SS	MS	Rsq	F	Z	Pr(>F)
Rocky	1	2.362	2.36174	0.02688	6.1042	2.002	0.0151		non-rocky	1.0545
ocular,characters	1	0.242	0.24232	0.00276	0.6263	0.2334	0.425		rocky	1.8032
Rocky:ocular,characters	1	0.126	0.12604	0.00143	0.3258	-0.11281	0.5585
Residuals	220	85.12	0.38691	0.96892
Total	223	87.85
ANOVA - Dsi_invertebrate
	Df	SS	MS	Rsq	F	Z	Pr(>F)
Rocky	1	0.035	0.035048	0.00052	0.1158	-0.64069	0.7276
ocular,characters	1	0.055	0.055141	0.00083	0.1822	-0.42708	0.6669
Rocky:ocular,characters	1	0.107	0.107071	0.0016	0.3538	-0.03457	0.5262
Residuals	220	66.583	0.30265	0.99705
Total	223	66.78

### Sheet: S6E O Characters; Arboreal
Table S6E. Phylogenetic generalized least squares testing the interaction effect between ocular characters and arboreal habitat on relative diet specificity (Dsi) in Viperidae. Showing MANOVA statistics for multivariate responses and ANOVA statistic for univariate responses of relative specificity to each prey class. Showing estimated least squares means for significant effects and pairwise compa…
MANOVA - Ocular Characters : Arboreal
	Df	Rand	Pillai	Z	Pr(>Pillai)
Arboreal	1	Residuals	0.273769	3.9067	0.00019998
ocular,characters	1	Residuals	0.0292072	0.640367	0.263374
Arboreal:ocular,characters	1	Residuals	0.0284383	0.606525	0.272573
Full,Model	3	Residuals	0.323502	4.22365	0.00019998
Residuals	220
ANOVA - Dsi_mammal									Least Squars means:
	Df	SS	MS	Rsq	F	Z	Pr(>F)
Arboreal	1	4.117	4.1173	0.0566	13.2911	2.71482	0.0016		non-arboreal	3.53828
ocular,characters	1	0.324	0.3236	0.00445	1.0447	0.56122	0.3044		arboreal	2.45384
Arboreal:ocular,characters	1	0.152	0.1522	0.00209	0.4913	0.0752	0.4873
Residuals	220	68.151	0.3098	0.93686
Total	223	72.744
ANOVA - Dsi_reptile									Least Squars means:
	Df	SS	MS	Rsq	F	Z	Pr(>F)
Arboreal	1	11.561	11.5611	0.16363	43.1581	3.9183	9.999e-05		non-arboreal	2.5647
ocular,characters	1	0.011	0.0109	0.00015	0.0408	-1.0476	0.8372		arboreal	4.40203
Arboreal:ocular,characters	1	0.147	0.1473	0.00209	0.5499	0.1747	0.4497
Residuals	220	58.933	0.2679	0.83413
Total	223	70.652
ANOVA - Dsi_amphibian									Least Squars means:
	Df	SS	MS	Rsq	F	Z	Pr(>F)
Arboreal	1	5.066	5.0663	0.07	16.5993	2.91842	0.0009999		non-arboreal	2.19074
ocular,characters	1	0.001	0.0011	2e-05	0.0037	-1.72697	0.952705		arboreal	1.00608
Arboreal:ocular,characters	1	0.164	0.1641	0.00227	0.5376	0.13827	0.461654
Residuals	220	67.146	0.3052	0.92772
Total	223	72.377
ANOVA - Dsi_bird
	Df	SS	MS	Rsq	F	Z	Pr(>F)
Arboreal	1	0.571	0.57112	0.0065	1.4566	0.82334	0.2113
ocular,characters	1	0.499	0.49916	0.00568	1.2731	0.70105	0.2579
Arboreal:ocular,characters	1	0.519	0.51912	0.00591	1.324	0.74368	0.2452
Residuals	220	86.26	0.39209	0.98191
Total	223	87.85
ANOVA - Dsi_invertebrate									Least Squars means:			Pairwise distances between means, plus statistics						Least Squars means:
	Df	SS	MS	Rsq	F	Z	Pr(>F)						d	UCL -95%	Z	Pr > d
Arboreal	1	9.61	9.6103	0.14391	37.9937	3.5895	0.0002		non-arboreal	0.434942		no_o,characters:non-arboreal:ocular_characters:non-arboreal	0.547263	0.982629	0.661437	0.268273		no_o,characters:non-arboreal	0.36016
ocular,characters	1	0.003	0.0034	5e-05	0.0136	-1.4194	0.9137		arboreal	1.91901		no_o,characters:non-arboreal:no_o,characters:arboreal	1.84791	2.22147	0.306293	0.363064		ocular_characters:non-arboreal	0.907424
Arboreal:ocular,characters	1	1.519	1.5188	0.02274	6.0046	1.9825	0.0174					no_o,characters:non-arboreal:ocular_characters:arboreal	0.428443	3.59557	-1.58202	0.933907		no_o,characters:arboreal	2.20807
Residuals	220	55.648	0.2529	0.8333								ocular_characters:non-arboreal:no_o,characters:arboreal	1.30064	2.63766	-0.720294	0.765023		ocular_characters:arboreal	-0.0682827
Total	223	66.78										ocular_characters:non-arboreal:ocular_characters:arboreal	0.975706	3.69487	-0.704517	0.759924
												no_o,characters:arboreal:ocular_characters:arboreal	2.27635	2.08053	1.75016	0.0336966

### Sheet: S6F O Characters; Desert
Table S6F. Phylogenetic generalized least squares testing the interaction effect between ocular characters and desert habitat on relative diet specificity (Dsi) in Viperidae. Showing MANOVA statistics for multivariate responses and ANOVA statistic for univariate responses of relative specificity to each prey class. Showing estimated least squares means for significant effects and pairwise compari…
MANOVA - Ocular Characters : Desert
	Df	Rand	Pillai	Z	Pr(>Pillai)
Desert	1	Residuals	0.0105824	-0.808423	0.791621
ocular,characters	1	Residuals	0.0281105	0.570943	0.283572
Desert:ocular,characters	1	Residuals	0.0253848	0.421467	0.334367
Full,Model	3	Residuals	0.0631256	-0.00882483	0.50105
Residuals	220
ANOVA - Dsi_mammal
	Df	SS	MS	Rsq	F	Z	Pr(>F)
Desert	1	0	5e-05	0	0.0001	-2.22165	0.9902
ocular,characters	1	0.222	0.2221	0.00305	0.6738	0.27678	0.4094
Desert:ocular,characters	1	0.007	0.00735	0.0001	0.0223	-1.24839	0.8797
Residuals	220	72.514	0.32961	0.99685
Total	223	72.744
ANOVA - Dsi_reptile
	Df	SS	MS	Rsq	F	Z	Pr(>F)
Desert	1	0.265	0.26485	0.00375	0.8315	0.4201	0.3551
ocular,characters	1	0.043	0.04277	0.00061	0.1343	-0.54848	0.7033
Desert:ocular,characters	1	0.269	0.26922	0.00381	0.8452	0.44943	0.3417
Residuals	220	70.076	0.31853	0.99184
Total	223	70.652
ANOVA - Dsi_amphibian
	Df	SS	MS	Rsq	F	Z	Pr(>F)
Desert	1	0.014	0.01364	0.00019	0.0415	-1.04849	0.8355
ocular,characters	1	0.017	0.01703	0.00024	0.0518	-0.97348	0.8194
Desert:ocular,characters	1	0.001	0.00129	2e-05	0.0039	-1.7087	0.9505
Residuals	220	72.345	0.32884	0.99956
Total	223	72.377
ANOVA - Dsi_bird									Pairwise distances between means, plus statistics						Least Squars means:
	Df	SS	MS	Rsq	F	Z	Pr(>F)			d	UCL -95%	Z	Pr > d
Desert	1	0.217	0.21687	0.00247	0.5577	0.16855	0.4479		no_o,characters:non-desert:ocular_characters:non-desert	0.0601987	1.58454	-1.70538	0.947505		no_o,characters:non-desert	1.30075
ocular,characters	1	0.376	0.37581	0.00428	0.9664	0.5071	0.3221		no_o,characters:non-desert:no_o,characters:desert	0.141311	1.08011	-0.899275	0.80382		ocular_characters:non-desert	1.24055
Desert:ocular,characters	1	1.709	1.70888	0.01945	4.3946	1.69702	0.0369		no_o,characters:non-desert:ocular_characters:desert	1.7449	2.13403	1.1702	0.119388		no_o,characters:desert	1.15944
Residuals	220	85.548	0.38886	0.9738					ocular_characters:non-desert:no_o,characters:desert	0.0811124	1.60051	-1.49692	0.920108		ocular_characters:desert	3.04565
Total	223	87.85							ocular_characters:non-desert:ocular_characters:desert	1.8051	1.77875	1.61968	0.0462954
									no_o,characters:desert:ocular_characters:desert	1.88621	1.93332	1.52698	0.0565943
ANOVA - Dsi_invertebrate
	Df	SS	MS	Rsq	F	Z	Pr(>F)
Desert	1	0.001	0.001288	2e-05	0.0042	-1.68346	0.9487
ocular,characters	1	0.047	0.047465	0.00071	0.1565	-0.49637	0.69
Desert:ocular,characters	1	0.001	0.00128	2e-05	0.0042	-1.66377	0.9451
Residuals	220	66.73	0.303319	0.99925
Total	223	66.78
